# WNK1 regulates uterine homeostasis and its ability to support pregnancy

**DOI:** 10.1101/2020.03.27.012039

**Authors:** Ru-pin Alicia Chi, Tianyuan Wang, Chou-Long Huang, San-pin Wu, Steven Young, John Lydon, Francesco DeMayo

## Abstract

WNK1 is an atypical kinase protein ubiquitously expressed in humans and mice. A mutation in its encoding gene causes hypertension in humans which is associated with abnormal ion homeostasis. Our earlier findings demonstrated that WNK1 is critical for *in vitro* decidualization in human endometrial stromal cells – pointing towards an unrecognized role of WNK1 in female reproduction. Here, we employed a mouse model with conditional WNK1 ablation from the female reproductive tract to define its *in vivo* role in uterine biology. Loss of WNK1 altered uterine morphology, causing endometrial epithelial hyperplasia, adenomyosis and a delay in embryo implantation, ultimately resulting in compromised fertility. Combining transcriptomic, proteomic and interactomic analyses revealed a novel regulatory pathway whereby WNK1 represses AKT phosphorylation through the phosphatase PP2A in endometrial cells from both humans and mice. We show that WNK1 interacts with PPP2R1A, an isoform of the PP2A scaffold subunit. This interaction stabilizes the PP2A complex, which then dephosphorylates AKT. Therefore, loss of WNK1 reduced PP2A activity, causing AKT hypersignaling. Using FOXO1 as a readout of AKT activity, we demonstrate that there was escalated FOXO1 phosphorylation and nuclear exclusion, leading to a disruption in the regulation of genes that are crucial for embryo implantation.
