## Supplementary material for "WNK1 regulates uterine homeostasis and its ability to support pregnancy": Table S1

### Sheet: Sheet1
Mouse	Genotype	Pregnancy	Serum P4 level (ng/mL)
1828123	Wnk1f/f	Not pregnant	5.364
1826032	Wnk1f/f	PPD 4.5	>40.00
1828134	Wnk1f/f	PPD 4.5	23.989
1829036	Wnk1f/f	PPD 4.5	24.573
1830001	Wnk1f/f	PPD 4.5	37.834
1828121	Wnk1d/d	PPD 4.5	23.429
1828124	Wnk1d/d	PPD 4.5	>40.00
1828125	Wnk1d/d	PPD 4.5	27.431
1828132	Wnk1d/d	PPD 4.5	>40.00
1830005	Wnk1d/d	PPD 4.5	24.977
