## Supplementary material for "WNK1 regulates uterine homeostasis and its ability to support pregnancy": Table S2

### Sheet: Sheet2
Gene ID	Log2 (Wnk1d/d FPKM / Wnk1f/f FPKM)	p_value
CLCA3	7.76205	5e-05
SPRR2F	6.74241	5e-05
FAM3B	5.26879	0.0001
KLK1B21	5.17861	0.0002
LTF	4.48441	5e-05
ADD2	4.26673	5e-05
SPRR2G	4.16609	5e-05
A2M	4.12773	5e-05
SPRR1A	4.00708	0.0015
UNC5CL	3.60262	5e-05
ACTC1	3.36712	0.00025
AKR1C18	3.36021	5e-05
IGFBP2	3.34007	5e-05
LCN2	3.255	5e-05
AOC1	3.22566	5e-05
LY6F	3.20849	5e-05
KLK1B24	3.19932	0.0004
ALPL	3.1241	5e-05
FCGBP	3.11159	5e-05
BC048679	3.04428	5e-05
CBR2	3.04368	5e-05
CCDC110	2.96824	5e-05
CACNA2D3	2.9547	5e-05
9530053A07RIK	2.93894	5e-05
KCNF1	2.92222	5e-05
ORM1	2.91173	5e-05
GDF15	2.89618	5e-05
ATP2C2	2.88204	5e-05
CCL28	2.84281	5e-05
PTPN5	2.83198	5e-05
LGR6	2.75469	5e-05
RNF180	2.72713	5e-05
IFNE	2.69391	5e-05
ORM2	2.68788	0.0001
DEFB1	2.6744	5e-05
P4HA3	2.62098	5e-05
BCAT1	2.58392	5e-05
CHIL1	2.53794	5e-05
IL17B	2.5335	0.0001
DIO3	2.50963	5e-05
PPP1R14D	2.4739	5e-05
SLC39A2	2.46022	5e-05
KRT20	2.4268	5e-05
HCRTR1	2.38742	5e-05
BC025446	2.349	0.0002
CRLF1	2.3386	0.0002
CHST13	2.30095	5e-05
LDLR	2.2814	5e-05
GJB4	2.25839	0.0004
MUC4	2.24698	5e-05
SMPD3	2.24636	5e-05
NAIP7	2.23988	5e-05
MOGAT1	2.23504	0.0041
OVGP1	2.22168	5e-05
SPACA7	2.18229	0.00095
PADI2	2.16419	5e-05
SLC5A1	2.15464	5e-05
SHISA2	2.13504	5e-05
MLPH	2.13095	5e-05
SLC34A2	2.13091	5e-05
ATP10B	2.12538	5e-05
GM5294	2.09012	5e-05
AK010245	2.08763	0.0075
TMPRSS11A	2.07318	5e-05
4833423E24RIK	2.06282	5e-05
TRDN	2.04325	5e-05
LGALS7	2.03036	0.0007
DHCR24	2.02929	5e-05
CSF3	2.01976	5e-05
MUC20	2.01397	0.00085
AKR1CL	2.01169	5e-05
SLC7A11	1.9976	5e-05
LRTM2	1.9903	5e-05
CFB	1.9729	5e-05
ATP13A4	1.9701	5e-05
PPP2R2C	1.96527	5e-05
PTGDS	1.95789	0.00235
IL1F6	1.9572	5e-05
EGFL6	1.95532	5e-05
PLET1	1.95484	5e-05
DHRS9	1.94628	5e-05
ACTG2	1.94084	5e-05
SLC26A9	1.94019	5e-05
SLC16A14	1.93695	5e-05
WFDC18	1.93316	5e-05
AK142406	1.92642	5e-05
PTPRV	1.92288	5e-05
DMKN	1.91885	0.00135
CXCL1	1.91108	0.0001
CKMT1	1.90327	5e-05
CYP11A1	1.8863	5e-05
MS4A8A	1.87901	0.0014
PADI1	1.87111	5e-05
ALOX15	1.86853	5e-05
C4BP	1.86792	5e-05
NGFR	1.86346	5e-05
FAM83E	1.86094	5e-05
SERPINA9	1.85911	5e-05
GM2042	1.83477	5e-05
CHIA1	1.8314	0.00205
NAIP1	1.82119	5e-05
GM10436	1.81879	5e-05
TNFAIP8L3	1.808	5e-05
PRSS22	1.80595	5e-05
RAB6B	1.80539	5e-05
FABP4	1.79808	5e-05
SLC5A9	1.79332	5e-05
CRABP2	1.78579	0.00085
COL6A3	1.7779	5e-05
BACE2	1.77388	5e-05
CALB1	1.74702	5e-05
TEKT4	1.74358	0.00095
CCL7	1.73661	5e-05
NPPA	1.72202	5e-05
ALCAM	1.71686	5e-05
PGLYRP1	1.71396	5e-05
SLC6A17	1.71258	5e-05
GJB6	1.71226	0.00065
CDKL1	1.70152	0.00335
TNNI2	1.6991	5e-05
P2RX5	1.68353	5e-05
1700125H20RIK	1.68312	0.0011
CP	1.6812	5e-05
HSPB7	1.67964	5e-05
FAM46B	1.66064	5e-05
THBS4	1.65857	5e-05
PADI4	1.64265	5e-05
GJB2	1.6322	5e-05
LRRN4	1.62839	5e-05
CEND1	1.61682	5e-05
SPP1	1.61127	5e-05
RAB17	1.60757	5e-05
DCLK1	1.60234	5e-05
TMPRSS11G	1.60062	5e-05
RDH12	1.6005	5e-05
STMN4	1.59257	5e-05
MAPK4	1.5887	5e-05
FOXC1	1.58097	5e-05
CDKN1A	1.57856	5e-05
E030003E18RIK	1.57452	0.0004
CHST8	1.56085	5e-05
URAH	1.55313	5e-05
FOSB	1.55066	5e-05
TUBA8	1.54988	5e-05
CAMK2N2	1.54562	0.00545
GSDMA	1.54508	5e-05
NIPAL4	1.53972	5e-05
LIF	1.53686	5e-05
GCK	1.53603	0.0001
GPBAR1	1.52289	0.0024
RMST	1.51341	0.0003
TNC	1.51284	5e-05
MEDAG	1.51011	5e-05
INHBA	1.50792	0.00335
P2RY14	1.5074	0.0003
A930003A15RIK	1.50157	0.0007
CRYAB	1.49886	5e-05
MYRF	1.4976	5e-05
CAR2	1.49545	5e-05
THRSP	1.49402	5e-05
GM17746	1.48518	0.0078
OXTR	1.4823	5e-05
ATP2B2	1.48151	5e-05
RASGRF1	1.47797	0.0005
IRG1	1.47426	5e-05
NLRP6	1.47358	5e-05
MYBPC2	1.47203	5e-05
CALML3	1.47087	5e-05
PPP2R2B	1.46816	5e-05
CPA6	1.46349	5e-05
RDH1	1.46071	0.00225
INHBB	1.45742	5e-05
C3	1.4518	5e-05
CFI	1.44767	5e-05
IGSF9B	1.44343	5e-05
PPP1R1B	1.43546	0.0042
MSLN	1.43416	5e-05
NAIP5	1.43262	5e-05
GCNT3	1.42917	5e-05
CFTR	1.42909	5e-05
ASPA	1.41383	5e-05
ACTA1	1.4127	5e-05
TMEM108	1.41004	0.0003
GOLT1A	1.40339	0.0001
STC2	1.40315	5e-05
SCG5	1.4004	0.0005
NPTX1	1.39923	5e-05
MMP17	1.39844	5e-05
CNN1	1.38291	5e-05
AK139445	1.3814	5e-05
CRISPLD2	1.37476	5e-05
9130230L23RIK	1.37226	0.0035
FGF1	1.37177	5e-05
SLC40A1	1.37048	5e-05
CDH6	1.36996	5e-05
B3GNT5	1.36913	0.0001
KLHDC7A	1.36631	5e-05
AK043564	1.35982	0.0008
IFITM6	1.35929	5e-05
NACAD	1.34253	5e-05
CCL12	1.3369	5e-05
BNC1	1.33294	0.0001
SFTPD	1.3292	5e-05
RNF128	1.32247	5e-05
NOXA1	1.32229	5e-05
ITGA5	1.32104	5e-05
RASD1	1.31905	5e-05
ANLN	1.31614	0.00025
HP	1.30452	5e-05
KCNE3	1.30447	5e-05
NMNAT2	1.29402	5e-05
SGCD	1.29152	0.0023
BDH1	1.28417	5e-05
RNF112	1.2839	0.00045
MYBPC1	1.28301	5e-05
CCRN4L	1.27911	5e-05
GJB5	1.2757	0.00405
MANR	1.2753	0.0001
D330045A20RIK	1.27198	5e-05
ITGB6	1.27053	5e-05
RAB33A	1.26765	0.00885
BFSP1	1.26601	0.0002
TNFRSF12A	1.264	0.0061
CBS	1.26283	5e-05
PRIMA1	1.25573	0.004
CCR1	1.25411	0.0017
TNNT2	1.25338	0.0001
MYOCD	1.2507	5e-05
TENM4	1.25	5e-05
OPTC	1.24471	5e-05
MUC1	1.24396	5e-05
CCDC3	1.24149	5e-05
NUDT19	1.23738	5e-05
DES	1.23488	5e-05
FGF2	1.23334	0.0081
LZTS3	1.23296	5e-05
JPH2	1.22699	5e-05
SERPINA1A	1.22599	0.0004
MAP3K7CL	1.22468	0.0022
4930426L09RIK	1.21687	0.0002
MCHR1	1.21656	5e-05
ALDH1A1	1.21577	5e-05
AB352175	1.21048	5e-05
CHST11	1.20909	5e-05
OGN	1.20403	5e-05
1600027J07RIK	1.20382	0.0038
LAMC2	1.20208	5e-05
SQLE	1.19776	5e-05
SERPINA1C	1.19752	5e-05
ADAMTS3	1.19446	5e-05
ANK1	1.1941	5e-05
CASQ2	1.19087	5e-05
IL4RA	1.18862	5e-05
DIO2	1.18599	5e-05
ASPN	1.18059	0.00455
SLC6A4	1.17783	5e-05
KLK1	1.17636	0.00645
LOXL2	1.17339	0.00115
KRT17	1.17238	5e-05
HSPB2	1.16931	0.0017
AI414108	1.16629	5e-05
CKM	1.16436	5e-05
TRPC3	1.16007	5e-05
SLCO5A1	1.15176	5e-05
CCDC65	1.1503	5e-05
FABP5	1.14992	5e-05
TTC39A	1.14952	5e-05
CHST4	1.14762	0.0038
PPEF2	1.14581	0.0013
KCNMB1	1.1397	5e-05
TEX2	1.13595	5e-05
KAZN	1.13594	5e-05
XK	1.1348	5e-05
ACTA2	1.13373	0.0002
MYL9	1.13271	5e-05
RIMKLA	1.13052	0.00015
TRABD2B	1.12681	5e-05
TMEM151A	1.1265	0.0004
SPON2	1.12513	5e-05
SLC16A1	1.11677	5e-05
LDB3	1.11665	5e-05
NMUR2	1.11587	5e-05
NAIP6	1.11523	0.0001
STX18	1.11214	5e-05
ENTPD3	1.11183	5e-05
FHL1	1.11093	5e-05
CSRP1	1.1104	5e-05
PRKCDBP	1.10995	5e-05
ALDH1L2	1.10945	5e-05
SGSM1	1.10666	5e-05
EVA1A	1.10615	5e-05
DCXR	1.10198	5e-05
TPM2	1.09549	5e-05
FN1	1.09471	5e-05
TSPAN33	1.09418	5e-05
CCL2	1.09392	0.00305
SLC38A4	1.09115	5e-05
GREB1	1.09019	5e-05
RAMP3	1.08878	5e-05
COL6A4	1.08611	5e-05
ANPEP	1.08341	5e-05
FAM46C	1.08319	5e-05
BC051525	1.07985	0.0019
DGAT2	1.07893	5e-05
APOL7A	1.07278	0.00525
FUT2	1.07242	5e-05
1700024P16RIK	1.06782	5e-05
CXCL5	1.0663	0.0046
NPTX2	1.06583	5e-05
RBP7	1.064	0.00045
CDR2	1.06233	5e-05
GNAZ	1.06188	0.00025
AKR1C14	1.06133	5e-05
1500015O10RIK	1.05794	5e-05
ZCCHC5	1.05553	0.00015
TPSAB1	1.05338	0.0003
DSC2	1.05209	5e-05
ELF3	1.05181	5e-05
KLHL12	1.05074	5e-05
GM14005	1.05042	5e-05
HDC	1.04812	5e-05
VCL	1.04652	5e-05
GCNT4	1.04424	0.00015
DMRTA1	1.0417	5e-05
SOX7	1.03626	5e-05
PEG10	1.03576	5e-05
LRRC10B	1.03562	0.00115
BVES	1.03036	5e-05
TAGLN	1.02841	0.00085
PBK	1.02717	0.0001
CD14	1.0271	5e-05
1110008P14RIK	1.02663	5e-05
POPDC2	1.02629	5e-05
ADAM12	1.0244	5e-05
KCNS3	1.02009	0.001
PPARGC1B	1.01942	0.00105
REXO2	1.01778	5e-05
SH3BGR	1.01087	5e-05
MYB	1.0103	0.0003
COL6A2	1.01011	5e-05
PMVK	1.0077	5e-05
CCND1	1.00676	5e-05
CALD1	1.00522	5e-05
DGKH	1.00355	5e-05
FBN2	1.00301	5e-05
PTPLA	1.00276	5e-05
0610040J01RIK	1.00269	5e-05
SULF2	1.00049	5e-05
FAM83D	0.996704	0.0001
CYCS	0.99474	0.0003
GRIA1	0.994284	5e-05
LUM	0.993634	5e-05
PODN	0.992377	0.0009
TPM1	0.991399	0.0001
FBXL22	0.989731	0.00625
ZFP429	0.986857	0.00725
SLC25A48	0.986602	5e-05
ARSJ	0.986135	5e-05
MIR143HG	0.984486	5e-05
SYT8	0.982978	0.001
OBP2A	0.982005	5e-05
TGM1	0.981003	0.00585
HSPB1	0.980695	5e-05
BYSL	0.979207	0.0004
ITIH5	0.977061	5e-05
GATA5	0.976296	0.00045
CMA1	0.976218	5e-05
ADAM33	0.971572	5e-05
GPR83	0.970684	0.0004
FAM124A	0.968923	5e-05
UPK3B	0.968174	5e-05
CPA3	0.965391	0.0002
HDDC2	0.959128	5e-05
COL1A1	0.956992	5e-05
MFSD2A	0.956965	5e-05
GPR45	0.95595	0.00015
NRTN	0.955012	5e-05
CAR9	0.954499	0.004
ADCY5	0.954025	5e-05
TRPV2	0.951482	5e-05
FOS	0.951179	5e-05
PCP4L1	0.949002	5e-05
GADD45G	0.947961	5e-05
MTHFD2	0.946793	5e-05
BC057675	0.946603	0.00055
GPM6A	0.946048	0.0009
LMOD1	0.94508	5e-05
UPK2	0.94468	0.00615
PLEKHD1	0.943617	0.0005
IDI1	0.943236	0.00485
BCL3	0.941153	5e-05
NXNL2	0.938505	0.0049
FOXO6	0.93766	0.00715
TTC39C	0.936474	5e-05
ELN	0.933534	5e-05
ANXA1	0.933346	5e-05
LMNA	0.930489	5e-05
6330403A02RIK	0.928907	0.0001
SEMA3A	0.928432	5e-05
EEA1	0.92586	5e-05
ARSI	0.924876	0.00025
CHDH	0.921414	5e-05
CDKN3	0.921364	0.0063
IL1F8	0.92097	0.00335
UPK1B	0.920213	0.0004
DNAJB5	0.919925	5e-05
TSPAN1	0.919848	5e-05
CREB3L1	0.919008	5e-05
HSPA1B	0.918077	5e-05
PF4	0.916731	0.00105
GALNT16	0.916352	5e-05
CLVS2	0.915815	0.00015
CXCL14	0.912811	5e-05
HSPA12A	0.912798	5e-05
MIR22HG	0.909045	5e-05
THSD4	0.908261	5e-05
FHDC1	0.907337	5e-05
BZW2	0.906957	5e-05
MAPK11	0.906766	5e-05
RAB39B	0.905754	0.00085
PDLIM3	0.901202	5e-05
HDHD3	0.901125	0.00015
AEN	0.900901	5e-05
PGM5	0.900558	5e-05
SLC27A6	0.899847	0.00305
FXYD4	0.897352	5e-05
PKP2	0.89725	5e-05
KRT10	0.897091	5e-05
CASQ1	0.894467	0.00245
HAPLN2	0.892893	0.0001
TINAGL1	0.892077	5e-05
KRT7	0.891762	5e-05
AMPD3	0.891089	5e-05
2810459M11RIK	0.889495	5e-05
ALDOC	0.889406	0.00225
FAM213A	0.889384	5e-05
APOL10B	0.888252	5e-05
GPC4	0.887543	5e-05
ADCY2	0.887111	0.0019
TMTC4	0.884309	0.0005
2610507I01RIK	0.88418	0.00035
ISOC1	0.882019	5e-05
SYNM	0.880982	5e-05
2310030G06RIK	0.88097	0.00065
MRGPRF	0.880089	5e-05
MBOAT2	0.879649	5e-05
WDR66	0.879448	0.00015
IER3	0.878519	5e-05
ISG20	0.87791	5e-05
CORO6	0.876727	0.00435
MSX2	0.875845	0.00795
CKAP2	0.874582	5e-05
AI118078	0.873157	5e-05
PPP1R3B	0.87235	5e-05
CES1E	0.87128	0.00255
LOXL1	0.871224	5e-05
KCNG1	0.870463	5e-05
BC021614	0.86986	0.00455
MX1	0.868951	5e-05
CDH3	0.868815	5e-05
KHDRBS3	0.868111	5e-05
SNPH	0.867402	0.0003
HAUS8	0.866602	5e-05
ORC1	0.866466	0.00525
HIST1H4H	0.866077	0.0054
PHLDA3	0.866031	5e-05
SLC28A3	0.864991	5e-05
MUSTN1	0.863424	0.0001
AK020556	0.863374	5e-05
CAMKK1	0.863296	0.00015
NUDT4	0.861335	5e-05
NAAA	0.860456	5e-05
PLCH1	0.860293	0.00085
EHF	0.858575	5e-05
GOLPH3	0.856324	5e-05
DACT2	0.856078	5e-05
SLC30A2	0.8511	0.0055
RGS4	0.851085	5e-05
CXCL15	0.850177	0.00575
SHISA4	0.849857	0.0001
PAPLN	0.847984	0.0001
NME1	0.847842	5e-05
DUSP8	0.846786	0.0001
HGFAC	0.845391	0.0001
PXDC1	0.844932	0.0015
NCALD	0.844453	5e-05
MAL2	0.843562	5e-05
FAM211B	0.843381	0.00195
HEY1	0.842264	5e-05
SORBS1	0.839384	5e-05
TSPAN13	0.83882	5e-05
AK1	0.838723	5e-05
SLC8A2	0.835615	5e-05
GM10451	0.832692	0.00195
CXCL17	0.830854	0.00035
ELF5	0.829296	0.00635
LPP	0.82898	5e-05
MYLK	0.827306	0.00025
ACTN1	0.824264	5e-05
SPSB4	0.823652	5e-05
SLC38A1	0.823636	5e-05
PPP1R12B	0.822834	5e-05
CNP	0.820991	5e-05
CCNE1	0.820614	0.00275
SYNPO2	0.820005	5e-05
GTF2F2	0.818706	5e-05
SOCS2	0.817936	5e-05
C1QTNF2	0.817093	0.0007
PPA1	0.816116	5e-05
MICALL2	0.815383	5e-05
CYSTM1	0.81501	5e-05
DPP6	0.807775	5e-05
COL6A1	0.807348	0.0001
COL5A3	0.804695	5e-05
SRPX	0.800479	5e-05
SOWAHC	0.799861	5e-05
HK2	0.799736	5e-05
PLAU	0.79866	5e-05
HIF1A	0.798656	5e-05
PEMT	0.79737	0.00165
PRSS23	0.797013	5e-05
KPNA2	0.795622	0.00515
SLC16A7	0.793902	0.00885
BNC2	0.793808	5e-05
NDUFA12	0.793366	0.0009
OIT1	0.793299	5e-05
CAR12	0.793185	5e-05
HYAL1	0.791812	0.0025
MCPT4	0.791093	0.0018
ALG3	0.790772	0.0002
PAQR8	0.789392	5e-05
SLC12A3	0.788799	0.00025
NEXN	0.788499	5e-05
UQCC2	0.78798	5e-05
RDH9	0.78792	0.00815
CAR13	0.787772	0.0018
LYPD6	0.784546	0.00025
CPZ	0.783999	5e-05
SMIM1	0.780579	0.00065
RAB40B	0.777554	0.00015
PSRC1	0.777491	0.0004
AQP8	0.777273	5e-05
POSTN	0.776679	5e-05
SYNE4	0.776414	5e-05
BC002163	0.776362	5e-05
NFKBIA	0.774309	5e-05
LDHA	0.774162	5e-05
ROR2	0.773223	5e-05
ASB2	0.772436	5e-05
SERPINE1	0.771106	0.0006
IQGAP3	0.770776	0.00015
SC4MOL	0.769994	5e-05
OAT	0.768485	5e-05
CTSB	0.768275	0.0038
PTGFRN	0.768228	5e-05
STAC2	0.768212	0.0021
B4GALT5	0.767693	5e-05
SLC2A6	0.766291	0.00065
CACNA1G	0.765706	5e-05
BAG2	0.762603	5e-05
GNG12	0.760922	5e-05
KRT12	0.760491	5e-05
CELA1	0.758379	0.00075
ZFP365	0.7583	0.0022
KCNH2	0.757516	5e-05
LEPREL1	0.75745	0.00015
TUBB6	0.756508	5e-05
TCEAL3	0.755447	5e-05
LARP1B	0.754731	0.00015
MESDC1	0.754164	5e-05
1700052K11RIK	0.753902	0.0005
KIF5C	0.753705	5e-05
UQCRQ	0.753688	5e-05
CDC42EP3	0.751675	5e-05
SHCBP1	0.751372	0.00205
RFNG	0.751068	5e-05
MAPK13	0.750412	5e-05
CEBPB	0.750182	0.00085
GAS1	0.749919	5e-05
POLE2	0.749648	0.0056
SGCA	0.747787	0.00285
ARHGEF39	0.747298	0.0013
GM11627	0.746951	0.0008
RPP25	0.746342	0.00915
NDUFA11	0.743978	5e-05
NPAS4	0.741921	5e-05
RHOBTB2	0.74098	5e-05
GTSE1	0.740515	0.00245
SLMAP	0.740398	5e-05
PCOLCE2	0.740052	0.00015
SNTA1	0.739233	0.0005
CCDC134	0.737448	5e-05
MOGAT2	0.737093	0.0042
ITGA9	0.735964	5e-05
BARD1	0.734353	0.00445
PCSK6	0.734102	5e-05
ADAMTS2	0.732664	5e-05
HIGD1A	0.729682	5e-05
HMMR	0.729269	0.0006
VSTM5	0.728823	0.00825
FOXS1	0.728519	0.00125
CIPC	0.728387	5e-05
TMEM158	0.727791	5e-05
TMEM40	0.727272	0.00545
TMEM97	0.72697	0.00165
CHRDL1	0.726778	0.00075
RSPH1	0.72623	0.00635
ECT2	0.725713	0.0009
ASPM	0.725507	0.00035
SMIM22	0.725014	0.00065
ID4	0.724833	5e-05
RALY	0.723534	5e-05
GSTO1	0.722638	5e-05
DMPK	0.722532	5e-05
PDLIM7	0.722246	5e-05
OTUB2	0.722173	5e-05
ITGA7	0.720191	0.0004
ZXDC	0.719892	5e-05
SH2D4B	0.719728	0.0039
GMDS	0.716873	5e-05
CCDC92	0.716691	5e-05
PRUNE2	0.716263	5e-05
CDH4	0.716143	0.0016
WBSCR17	0.715549	5e-05
SLC41A2	0.713913	0.00305
JPH4	0.713672	5e-05
ANXA6	0.713671	5e-05
FLNC	0.713152	5e-05
SCML4	0.712635	0.0003
NOVA1	0.712127	0.00075
TST	0.711989	5e-05
MFI2	0.711704	0.0018
ANKRD46	0.711345	5e-05
G6PDX	0.70995	5e-05
LIPG	0.709658	5e-05
LRRC8B	0.708883	0.0039
MED24	0.70616	5e-05
SPC24	0.705373	0.0026
NEGR1	0.704246	0.0014
UBE2F	0.702609	5e-05
LRRC59	0.702528	5e-05
CCNA2	0.701683	0.0013
PTGIS	0.700387	5e-05
SLITRK3	0.700113	5e-05
NUF2	0.700091	0.00105
ALOX5AP	0.699809	5e-05
STAT5A	0.699632	5e-05
PLEKHB2	0.698254	5e-05
BOP1	0.697367	0.0011
GPX1	0.696805	5e-05
SLC46A2	0.696741	5e-05
TROAP	0.696175	0.00755
GATA6	0.69612	5e-05
RRP12	0.696081	5e-05
HTRA1	0.693479	5e-05
FZD8	0.69339	0.0002
GMPPB	0.692025	0.006
UNG	0.691998	0.0013
UCHL3	0.69145	0.00265
FLNB	0.690013	5e-05
GALNT18	0.689498	5e-05
ESYT3	0.68936	0.00105
SNRPF	0.688702	0.00265
AK086914	0.688653	0.00245
GRHL2	0.688412	5e-05
PAG1	0.688381	0.00125
PRC1	0.688004	0.0001
MT2	0.687862	5e-05
STBD1	0.687303	5e-05
MRPL20	0.687158	5e-05
SERPINA1B	0.686951	0.0017
1810055G02RIK	0.685345	0.00015
CEP55	0.683018	0.00355
RAB32	0.682813	5e-05
TGM2	0.681986	0.0003
TSPAN2	0.680382	5e-05
EGLN3	0.680217	0.00315
PTGS1	0.679058	5e-05
SLC44A3	0.678498	0.0001
PCDH7	0.676959	5e-05
PCDH17	0.676238	5e-05
LBP	0.676067	5e-05
LAD1	0.675073	5e-05
SERPINB6B	0.672881	0.00015
PNO1	0.672573	5e-05
MAP6	0.671339	5e-05
LIG4	0.671299	0.00315
F13A1	0.670878	5e-05
SYN2	0.670491	5e-05
SLC2A4	0.668647	5e-05
CKAP2L	0.668183	0.0002
TCEAL5	0.666952	0.00785
TRMT61A	0.665048	0.0001
PINX1	0.664702	0.00015
ILDR1	0.664423	5e-05
HSPA1A	0.663944	5e-05
SGK1	0.663385	5e-05
ZC3H12A	0.663177	0.00315
RRAS2	0.663153	5e-05
CHEK1	0.663094	0.00925
NAPSA	0.662782	5e-05
FHL2	0.662677	0.00365
AOC3	0.662316	5e-05
WISP1	0.662298	0.00045
ARHGAP8	0.661986	0.0037
MRS2	0.661607	0.0006
SRXN1	0.658995	5e-05
GGT6	0.65833	5e-05
DBI	0.657576	5e-05
ASIC2	0.65737	5e-05
PSAT1	0.656547	5e-05
TMEM70	0.656485	5e-05
ZMAT3	0.655833	5e-05
ILDR2	0.655485	0.0005
CENPN	0.652108	0.0075
CKB	0.651403	5e-05
RIPK3	0.651141	5e-05
MFAP3L	0.650333	0.00135
COL9A2	0.649782	0.00295
SPC25	0.649722	0.001
COL5A1	0.649625	5e-05
FAM26E	0.649594	0.00045
LRAT	0.648508	5e-05
ANO9	0.648092	0.00215
SLMO2	0.6449	5e-05
REEP2	0.644551	5e-05
USP13	0.644407	0.0001
CHPT1	0.643798	5e-05
LGALS1	0.642977	5e-05
RRM2	0.6423	0.00035
FBXL16	0.641821	0.0006
RND3	0.641121	5e-05
PTGES2	0.640905	5e-05
SCRN1	0.640161	0.0002
SLC9A3R1	0.64009	5e-05
BST2	0.639923	5e-05
ECSIT	0.63968	0.00195
TGFB1I1	0.638671	5e-05
BOLA3	0.638365	0.00015
BCL9	0.638041	5e-05
RCC1	0.636353	5e-05
FUT9	0.635983	0.00205
GGT5	0.63566	5e-05
DSTN	0.635572	5e-05
PRRX1	0.635295	5e-05
PPM1J	0.634644	0.0045
CGREF1	0.634453	0.00485
PLSCR1	0.634397	5e-05
5031439G07RIK	0.63326	5e-05
IDH3A	0.63258	5e-05
CTPS	0.632294	5e-05
ELF4	0.632283	5e-05
AKIRIN1	0.631826	5e-05
NUP93	0.631502	5e-05
SEMA4A	0.630665	5e-05
P4HA2	0.6305	5e-05
CLEC11A	0.629855	5e-05
ATP5G1	0.629582	5e-05
SMTN	0.628963	0.00065
CDH24	0.628878	0.00055
LCORL	0.628792	0.004
TMEM38B	0.627841	5e-05
BHLHE40	0.627018	0.00015
PRKAR2A	0.626197	5e-05
BCHE	0.625552	5e-05
PIK3R5	0.625302	0.0001
EXOC3L2	0.625054	0.0009
EPS8L1	0.624127	5e-05
ZFPM2	0.624108	0.0031
ME2	0.623648	0.0001
NAIP2	0.621586	0.00045
LNX2	0.621343	5e-05
EYA2	0.620307	5e-05
BAZ1A	0.619813	0.0001
TRPV4	0.619506	5e-05
UGP2	0.618939	5e-05
SLC25A25	0.618636	0.00015
ADAMTS1	0.618489	5e-05
BICD1	0.617149	0.0032
MEGF6	0.616923	0.00885
ZFP367	0.616883	0.0011
MAD2L1	0.61661	0.0015
SLC25A5	0.616206	5e-05
2610528J11RIK	0.615889	0.0013
QRSL1	0.615719	0.0032
OLFML2B	0.613537	0.0002
DYSF	0.612714	5e-05
SRGAP1	0.61234	0.00025
INPP5J	0.61194	0.0053
GPS1	0.611531	0.0003
KC190025	0.611465	0.0047
TMEM141	0.611147	0.0004
PYCARD	0.611147	5e-05
KCNE4	0.609714	5e-05
ILK	0.609146	0.0002
ADCYAP1R1	0.608827	0.00165
MYADM	0.608236	5e-05
MSRB1	0.607893	5e-05
FYB	0.606928	5e-05
NDUFAF5	0.6069	0.0022
IGFBP5	0.606446	5e-05
RAB27A	0.606397	5e-05
XPR1	0.605897	5e-05
SEL1L3	0.605079	5e-05
FERMT1	0.602727	5e-05
RTN4IP1	0.602531	0.0018
VILL	0.602332	0.00015
KLF4	0.602167	5e-05
ATP1A1	0.601606	0.0003
BNIPL	0.601155	0.0013
ACTB	0.601	0.00225
SLC5A8	0.600846	0.00055
CRIP1	0.600427	5e-05
SSX2IP	0.600408	0.0009
2810474O19RIK	0.600385	5e-05
CLDN7	0.599363	5e-05
ARHGAP20	0.599212	0.0015
TSTD3	0.599054	0.00025
FBLN1	0.598918	5e-05
ANXA2	0.598339	5e-05
PERP	0.596286	5e-05
RAN	0.59614	5e-05
GLIPR2	0.595974	5e-05
KIF4	0.594712	0.0052
DHX29	0.594615	0.0004
PNP	0.594427	5e-05
IL17RB	0.594245	0.00045
GRAMD3	0.593514	5e-05
TMEM102	0.592874	0.0037
SPECC1	0.592643	0.00025
RBPMS2	0.5923	0.0009
FXYD3	0.591312	5e-05
ALAD	0.591037	5e-05
RAD18	0.590287	0.00495
TTC7	0.589913	5e-05
IQGAP2	0.589518	5e-05
FKBP14	0.588029	0.00475
GPR162	-0.585493	0.00015
KLRB1C	-0.585529	0.00555
IGF1	-0.585606	0.00145
SYK	-0.585914	5e-05
FOXO3	-0.586424	0.00045
AQP11	-0.586483	0.0013
MEIS3	-0.586664	5e-05
PTPN7	-0.587865	0.00155
RASIP1	-0.588001	5e-05
SLC39A10	-0.588692	5e-05
KLHDC1	-0.588887	0.0085
SPN	-0.589006	0.0009
RFX3	-0.589812	0.00175
CD38	-0.589851	0.00015
TIE1	-0.591251	5e-05
TSHZ2	-0.591356	5e-05
GDF7	-0.591664	0.0006
EXD2	-0.59172	0.0002
TLN2	-0.591802	0.00055
GLTSCR1L	-0.591824	5e-05
ZFP112	-0.592666	0.0016
HCLS1	-0.593138	0.0002
MLLT3	-0.593362	0.0005
TNXB	-0.593852	5e-05
FMNL1	-0.593932	0.00045
FBXL20	-0.594219	5e-05
ZBTB16	-0.594303	5e-05
AB335951	-0.594386	5e-05
SLC26A11	-0.594564	5e-05
GRAMD1B	-0.594821	5e-05
CLK1	-0.595414	0.00015
SHROOM4	-0.596213	0.006
DPYD	-0.596291	0.0007
MYLIP	-0.597756	5e-05
PHF21A	-0.598438	0.0002
PTPRC	-0.599241	5e-05
GUCY1A3	-0.599888	5e-05
IGJ	-0.600046	5e-05
SULT1A1	-0.602466	5e-05
MEF2A	-0.602512	5e-05
SP4	-0.602598	0.00195
9030617O03RIK	-0.602926	0.00345
TMEM204	-0.603873	0.00485
GPR116	-0.604472	5e-05
E130008D07RIK	-0.604637	0.0007
THNSL2	-0.605149	0.00085
KIZ	-0.605502	5e-05
1700021K19RIK	-0.605535	5e-05
RASGRP1	-0.606026	0.00435
TMEM255B	-0.606068	0.00665
CLEC14A	-0.606723	5e-05
ESAM	-0.607146	5e-05
JADE1	-0.607649	0.0001
ITGA10	-0.607953	0.0054
LARP6	-0.609058	0.0019
CCDC57	-0.60929	0.00515
MAFF	-0.609646	0.0009
2500004C02RIK	-0.609681	0.0027
FOCAD	-0.610088	5e-05
RTN2	-0.610731	5e-05
NLRC5	-0.610762	0.00015
PIK3R6	-0.611138	0.00325
ARAP3	-0.612012	0.0008
GM14378	-0.612172	0.00415
CACHD1	-0.612644	5e-05
PODXL2	-0.612888	0.00055
RPS6KA5	-0.612976	0.0008
GPR137B	-0.613107	0.0001
CBX2	-0.613825	0.00025
TLR2	-0.614147	5e-05
CCM2L	-0.614183	0.00045
MAGI1	-0.614428	5e-05
IP6K1	-0.614605	5e-05
TBX2	-0.614768	0.0003
BRDT	-0.614867	0.00335
PARVB	-0.614911	5e-05
LGALS4	-0.615362	0.00065
ST8SIA4	-0.615485	0.00135
DKK3	-0.61738	0.0001
CLMN	-0.617418	0.0001
WAS	-0.617729	0.006
ARHGAP6	-0.619169	0.00415
APCDD1	-0.619188	0.0003
GBP8	-0.619612	0.00765
TAL1	-0.619875	0.0008
ITGB2	-0.619988	0.0001
LARS2	-0.620419	5e-05
AXIN2	-0.620715	5e-05
RSPO3	-0.620815	5e-05
PTPRR	-0.621277	5e-05
BCL6B	-0.621565	5e-05
B3GNT6	-0.622068	0.00395
NFASC	-0.622126	0.00045
ACCS	-0.622249	0.00095
GNPDA1	-0.622977	5e-05
PDLIM2	-0.623373	0.00015
C1QTNF7	-0.623766	0.00095
MYZAP	-0.623929	0.0001
PECAM1	-0.624459	5e-05
GRASP	-0.625121	5e-05
CHST15	-0.625229	0.0001
CALCRL	-0.62619	5e-05
LPIN1	-0.626496	0.00035
TNFRSF14	-0.626535	0.0013
S1PR1	-0.626551	5e-05
MCF2L	-0.626849	5e-05
PRCP	-0.626872	5e-05
GPRASP1	-0.628864	0.0016
GIMAP5	-0.629309	0.0045
BCL2L11	-0.629371	5e-05
TEX15	-0.62974	0.00015
AMOT	-0.630912	5e-05
CD36	-0.632704	0.00025
TMIE	-0.632915	0.0024
SCARF1	-0.633026	5e-05
2610035D17RIK	-0.635021	0.00195
PXMP2	-0.6351	0.0077
SPRED3	-0.635196	0.00135
PORCN	-0.636082	5e-05
NRXN2	-0.637314	5e-05
MOXD1	-0.637905	0.0012
2410004N09RIK	-0.638595	0.0001
TCF4	-0.639395	5e-05
ATP10D	-0.639526	0.0004
4930578C19RIK	-0.639629	0.00855
UGT1A6A	-0.639636	0.0059
KCND2	-0.640303	0.0016
COL22A1	-0.641208	0.00035
TMEM62	-0.641594	5e-05
PLBD1	-0.643577	0.0003
SCARA5	-0.643705	5e-05
HEPH	-0.644046	5e-05
CCNG2	-0.644767	5e-05
MASP1	-0.644891	0.0004
FAM134B	-0.64594	5e-05
DZANK1	-0.646567	0.00095
FAM171A1	-0.646664	5e-05
RTN1	-0.646709	0.0009
VDR	-0.647734	5e-05
SERINC5	-0.64793	5e-05
CRISPLD1	-0.648219	5e-05
GPC6	-0.648344	5e-05
KLF11	-0.648404	5e-05
LMBR1L	-0.648543	5e-05
ARHGEF26	-0.648738	5e-05
WNT9A	-0.650247	0.00015
GARNL3	-0.651478	0.00215
ANK2	-0.652071	5e-05
HMGA1	-0.652703	0.0038
EPB4.1L2	-0.654952	5e-05
ITM2A	-0.655424	5e-05
IL2RB	-0.656333	5e-05
BBS9	-0.656455	0.0002
TMEM44	-0.656631	5e-05
GFPT2	-0.656804	0.0007
ARHGAP30	-0.657316	5e-05
DAAM2	-0.657445	5e-05
DARC	-0.657685	0.00385
RNF144A	-0.657729	5e-05
S100PBP	-0.657758	5e-05
GABBR1	-0.657917	5e-05
CYP4F17	-0.658163	0.0009
SGTB	-0.658676	0.00925
ADRBK2	-0.65893	0.0001
FXYD7	-0.659593	0.00545
EPHA4	-0.659645	0.0003
ACY3	-0.659987	0.0007
DNAJC28	-0.661528	0.00105
RGS11	-0.662067	0.00035
CEP250	-0.663383	5e-05
PPARA	-0.663677	0.0043
AUTS2	-0.663848	0.0001
CNNM3	-0.6647	5e-05
WSCD1	-0.665646	0.00375
ZFP57	-0.665786	5e-05
MTTP	-0.66692	0.00155
SASH1	-0.667081	5e-05
AA388235	-0.667259	0.00405
2810025M15RIK	-0.667586	0.00045
ADCY4	-0.668693	5e-05
ROBO4	-0.669021	5e-05
TJP1	-0.669045	5e-05
GABARAPL1	-0.66915	5e-05
PCSK5	-0.670277	5e-05
NRN1	-0.671436	0.0001
FOXP1	-0.671755	5e-05
PIK3CD	-0.672622	5e-05
TBX21	-0.674279	0.0034
VPS37D	-0.674701	5e-05
D430019H16RIK	-0.674891	5e-05
CITED2	-0.675795	5e-05
CD109	-0.675957	5e-05
CLIP3	-0.676304	5e-05
GRAP	-0.677474	5e-05
H2-DMA	-0.677988	0.0002
HDAC5	-0.678088	0.0001
IL17RD	-0.678116	5e-05
SH2D3C	-0.678318	5e-05
ZSCAN18	-0.678357	0.00255
PDGFD	-0.678368	0.00145
WDR45	-0.678632	5e-05
ZSWIM4	-0.679206	5e-05
ZFP783	-0.679818	0.00725
CCDC163	-0.68218	0.00015
RBP4	-0.682421	0.00225
2410089E03RIK	-0.683239	5e-05
HEG1	-0.683397	5e-05
SCN4B	-0.683705	0.0013
ELTD1	-0.684549	5e-05
LRRC3	-0.686017	0.0016
SLC46A3	-0.686635	0.0055
GIMAP4	-0.686638	5e-05
EMCN	-0.686935	5e-05
ANGPTL2	-0.687059	5e-05
TTR	-0.68727	0.00525
TBC1D10C	-0.687719	0.0003
MARK1	-0.689968	5e-05
RADIL	-0.690016	5e-05
CREBRF	-0.690133	5e-05
GIMAP3	-0.691081	5e-05
HPX	-0.691891	0.00075
INSR	-0.692386	5e-05
CDH11	-0.6924	5e-05
TXK	-0.692798	0.0012
CCDC28A	-0.692867	5e-05
KBTBD11	-0.69409	5e-05
WBSCR27	-0.696402	5e-05
KDR	-0.696541	5e-05
MYO1F	-0.696752	5e-05
GIMAP6	-0.697592	5e-05
DPYSL4	-0.697877	0.0007
ACP1	-0.698208	0.0017
TGFA	-0.698828	5e-05
DEPTOR	-0.699244	5e-05
ADAM8	-0.699405	0.0011
GSTA4	-0.699549	5e-05
MMRN2	-0.700436	5e-05
CXCR3	-0.700641	0.00695
CLDN5	-0.701225	5e-05
SLC27A1	-0.701281	5e-05
PRRG3	-0.70226	5e-05
SUSD4	-0.70303	0.0009
NUP210	-0.70353	5e-05
COL4A4	-0.70361	0.00095
OLFM1	-0.703643	0.0001
PREX2	-0.70449	0.00015
GIMAP1	-0.704854	5e-05
EXOC3L	-0.704887	5e-05
GPSM1	-0.705256	0.0005
IL2RG	-0.705276	5e-05
HEXB	-0.705597	0.0001
OSR2	-0.70584	5e-05
AAED1	-0.707251	5e-05
2700046A07RIK	-0.707423	0.00025
ZFP395	-0.708669	5e-05
ZFP521	-0.709043	5e-05
TBKBP1	-0.709191	5e-05
RASSF4	-0.709482	0.0015
4833420G17RIK	-0.710102	5e-05
BMP7	-0.710547	5e-05
GIMAP8	-0.710977	5e-05
INPP4B	-0.711752	0.00795
BC028528	-0.712792	0.00055
GM12216	-0.713015	0.00875
PCBD1	-0.713176	0.0009
ABTB1	-0.715382	5e-05
PLSCR4	-0.715609	5e-05
PAGR1A	-0.716348	5e-05
SLC17A9	-0.717557	0.0021
ETS1	-0.718604	5e-05
EOMES	-0.718909	0.0001
HDAC9	-0.719048	0.00395
USP11	-0.719512	5e-05
SYT15	-0.720473	5e-05
FCHO1	-0.721439	0.0008
NOVA2	-0.722162	5e-05
AGTR1A	-0.722632	5e-05
AKAP8L	-0.723251	5e-05
SASH3	-0.723438	5e-05
SLC11A1	-0.723463	0.003
FLI1	-0.72379	5e-05
ABLIM1	-0.724475	5e-05
TXNDC16	-0.7247	5e-05
SATB1	-0.725157	5e-05
SHE	-0.725188	5e-05
NR1D2	-0.725319	5e-05
HVCN1	-0.725917	0.00055
EFNB3	-0.726313	5e-05
ABCC9	-0.726644	5e-05
SERPINI1	-0.726705	0.0032
PLTP	-0.726955	0.0076
IGDCC4	-0.727479	5e-05
NDP	-0.728258	5e-05
APOD	-0.728576	0.001
C2CD4A	-0.728837	5e-05
RAB36	-0.728846	0.0005
VSIG2	-0.730616	5e-05
UPP1	-0.73198	0.00025
CALCOCO1	-0.733196	5e-05
VIPR1	-0.734164	0.00095
LEF1	-0.734329	5e-05
MBD4	-0.735193	5e-05
NXPE3	-0.735745	5e-05
DPP4	-0.73587	5e-05
KLHL24	-0.737389	5e-05
COL4A6	-0.738364	5e-05
ADM	-0.740685	5e-05
2900052L18RIK	-0.74252	0.00295
CLDN1	-0.74345	5e-05
WIPF3	-0.743842	0.0009
CDC14A	-0.744686	5e-05
CEBPA	-0.744983	5e-05
FSTL4	-0.74529	0.00555
STRA6	-0.74684	5e-05
SERPINA3N	-0.747555	5e-05
SLC12A6	-0.747787	0.0004
STMND1	-0.74794	0.0022
TEAD2	-0.74989	5e-05
RNASEL	-0.750361	5e-05
SMARCA1	-0.750871	0.0001
PLD1	-0.751809	5e-05
PDE2A	-0.752418	5e-05
SH2D2A	-0.752546	0.0003
CYP2D22	-0.753018	5e-05
AMDHD1	-0.753172	0.00025
PTPRB	-0.753701	5e-05
SEC14L2	-0.753814	0.00155
SLC1A3	-0.754098	0.00025
DDO	-0.755961	0.0013
GM10560	-0.756258	0.0044
KIF27	-0.756985	0.00235
KLF15	-0.757469	5e-05
BEGAIN	-0.757619	5e-05
CD37	-0.759483	0.00025
CAR7	-0.759831	0.007
DOCK2	-0.760161	5e-05
ANO1	-0.762221	5e-05
MYCT1	-0.762595	5e-05
TCRD	-0.762742	0.00025
KCTD12B	-0.76298	5e-05
ARHGAP15	-0.763763	0.00275
HOXD4	-0.764087	0.00025
IL33	-0.765577	0.00685
FGD5	-0.765662	5e-05
TMEM191C	-0.766559	5e-05
HEYL	-0.766693	5e-05
ARHGAP25	-0.767144	0.0001
SPOCK2	-0.767194	5e-05
MTERFD2	-0.767341	5e-05
ACOT7	-0.768586	5e-05
MSI1	-0.769319	0.0005
ADHFE1	-0.769429	0.00055
TUBB4A	-0.771767	0.0002
AK194005	-0.772498	0.00625
ALDH6A1	-0.77286	5e-05
TUSC5	-0.773044	0.0016
SKAP1	-0.773169	0.00025
FENDRR	-0.773343	5e-05
GRAMD1C	-0.774445	5e-05
HEY2	-0.774839	0.00275
ADRA1A	-0.775083	0.00445
PDE8B	-0.775813	0.007
KIF21B	-0.776028	5e-05
ALPK1	-0.776558	5e-05
TEF	-0.776868	5e-05
FUT10	-0.77856	5e-05
ANKRD44	-0.778661	5e-05
SLC29A1	-0.779497	5e-05
SFRP2	-0.780456	5e-05
LAT	-0.780568	0.00525
HOXB9	-0.780743	5e-05
FAM13A	-0.781181	5e-05
EBF1	-0.781239	5e-05
NCEH1	-0.781539	5e-05
ADAMTS10	-0.782646	5e-05
PARVG	-0.783382	5e-05
DNAH1	-0.784405	0.00045
PAQR7	-0.78493	0.00245
AB347501	-0.785465	0.0021
SERPINB1A	-0.786302	5e-05
S1PR4	-0.786616	5e-05
TEK	-0.787077	5e-05
SEMA3G	-0.7875	5e-05
LRRC16A	-0.78782	5e-05
PLEKHN1	-0.791142	5e-05
SLPI	-0.792018	0.0006
TNFRSF9	-0.792783	0.00615
ERG	-0.79411	5e-05
RNASE4	-0.794278	5e-05
RCSD1	-0.794297	5e-05
PDGFRA	-0.794998	5e-05
VPS13B	-0.795663	5e-05
BC043934	-0.798918	0.00745
CDH13	-0.799227	5e-05
PDE5A	-0.799585	5e-05
KCNK3	-0.799691	0.00045
PCMTD2	-0.80025	5e-05
PERM1	-0.801212	0.00015
ADORA2A	-0.801304	0.0002
PBLD1	-0.801484	0.0008
PPP1R16B	-0.802374	5e-05
CD2	-0.803614	0.00165
TENM3	-0.804369	5e-05
RCAN2	-0.804963	0.00035
TRIM30D	-0.804964	0.0005
ABCA8A	-0.80622	5e-05
XCL1	-0.807894	0.00035
PPFIBP2	-0.807972	5e-05
FGF9	-0.808171	0.0001
AK030646	-0.808224	0.0058
AK155692	-0.808795	5e-05
HSBP1L1	-0.810553	0.00555
ITK	-0.812698	0.00185
PGLYRP2	-0.814118	0.004
FST	-0.814537	5e-05
SELPLG	-0.815155	5e-05
WDR60	-0.815542	5e-05
CTSF	-0.817236	5e-05
DLG2	-0.81744	0.0006
PLLP	-0.818347	5e-05
ARHGEF6	-0.818404	5e-05
HAS2	-0.818869	5e-05
RHEBL1	-0.818906	5e-05
PLCB2	-0.819156	0.00745
CX3CR1	-0.820009	5e-05
HLF	-0.820716	0.00015
HOGA1	-0.821464	0.0024
RPL30	-0.824209	0.0001
SEPP1	-0.826119	5e-05
RORB	-0.826438	5e-05
PIR	-0.826462	0.0004
LPCAT2	-0.826889	0.00015
C130074G19RIK	-0.827864	5e-05
APELA	-0.827902	0.00715
SH3D21	-0.829052	5e-05
NDRG1	-0.829264	5e-05
SLC4A4	-0.830565	5e-05
CELF4	-0.83218	0.00165
NR1D1	-0.832429	0.0087
ASPG	-0.832679	5e-05
BC096025	-0.832783	0.00485
AFAP1L2	-0.832818	5e-05
SLA	-0.833595	5e-05
CCBE1	-0.833786	5e-05
DOCK6	-0.833936	5e-05
ADCY7	-0.836428	5e-05
HLX	-0.836539	5e-05
SLC10A6	-0.837061	5e-05
MAP7D2	-0.837383	0.00485
SLC2A9	-0.837459	0.0023
CYP27A1	-0.837526	5e-05
GNB4	-0.838489	5e-05
ST3GAL6	-0.838594	5e-05
KCNIP2	-0.838897	0.00155
PHYHD1	-0.838905	5e-05
KLF2	-0.839253	5e-05
CTGF	-0.843772	5e-05
SFI1	-0.843905	0.0015
CTSW	-0.845383	5e-05
SFXN4	-0.845646	0.00155
ACAP1	-0.845678	5e-05
OGDHL	-0.8457	5e-05
PRELID2	-0.846449	0.0023
GPR126	-0.846648	5e-05
NOV	-0.84667	5e-05
SDK2	-0.846689	0.0025
AF251705	-0.84704	0.0002
IGF2	-0.847574	5e-05
BDH2	-0.847682	5e-05
1810010H24RIK	-0.848445	0.001
LHFPL2	-0.850076	5e-05
IGH-A (1G2)	-0.850694	0.00045
MZB1	-0.850925	0.0018
BIN2	-0.85097	0.00015
RUNX3	-0.851324	0.00015
MFNG	-0.851805	5e-05
CBFA2T3	-0.8535	5e-05
TMEM100	-0.853833	5e-05
LETM2	-0.856435	5e-05
ADAP2	-0.856825	0.00045
RNF125	-0.856857	0.0002
WNT16	-0.857083	5e-05
AA986860	-0.857812	0.00075
ZFP641	-0.857842	0.0001
ZAP70	-0.85835	0.00025
MPEG1	-0.859167	5e-05
CPSF4L	-0.859618	0.0092
GM16576	-0.860412	0.00035
ABHD3	-0.860529	0.0034
CD7	-0.860554	5e-05
AK014089	-0.862365	0.0013
APOL7E	-0.863241	0.00585
CD83	-0.863475	5e-05
COL18A1	-0.864353	5e-05
TSC22D3	-0.864397	5e-05
SLC16A12	-0.864767	0.00125
CD96	-0.864905	0.00225
CHP2	-0.866497	5e-05
ADAMTS17	-0.866738	0.00055
ADSSL1	-0.866793	0.0002
CD74	-0.868195	5e-05
APOE	-0.868827	5e-05
CYP4B1	-0.870647	0.00055
USP2	-0.871182	5e-05
PHACTR2	-0.871315	5e-05
CPXM2	-0.872065	5e-05
PROCR	-0.873801	5e-05
HOXA11OS	-0.873983	0.0006
PEAR1	-0.877397	5e-05
ROBO1	-0.879815	5e-05
PDGFRB	-0.880381	5e-05
ABCG2	-0.881041	5e-05
CAMK2A	-0.881287	0.00025
GLRB	-0.885066	5e-05
SERTAD4	-0.886421	5e-05
MLXIPL	-0.887762	0.0001
F2R	-0.888187	5e-05
KHK	-0.890115	5e-05
GPR155	-0.890228	5e-05
PREX1	-0.890484	5e-05
SLC43A1	-0.890738	5e-05
ERICH3	-0.891773	0.00605
SVEP1	-0.891952	5e-05
BMX	-0.892565	0.00075
IL27RA	-0.892649	0.00235
SCIN	-0.893579	5e-05
2610203C20RIK	-0.895837	5e-05
GABRP	-0.896209	5e-05
GATM	-0.896481	5e-05
DACT1	-0.896602	5e-05
AK153770	-0.897639	0.00025
RASAL3	-0.900258	5e-05
PRDM1	-0.901932	5e-05
FAM214A	-0.905163	5e-05
ADRA2A	-0.906578	5e-05
SEMA4G	-0.907047	5e-05
CD93	-0.908479	5e-05
CHRNB1	-0.909196	5e-05
RNASE6	-0.910272	0.00315
LRRC16B	-0.912797	5e-05
TXNIP	-0.912878	5e-05
SAMD3	-0.913812	5e-05
AGO4	-0.915469	5e-05
GAB1	-0.915701	5e-05
TUB	-0.916839	0.00025
IL13RA2	-0.920958	5e-05
LRRC17	-0.922348	5e-05
AGTR2	-0.924125	5e-05
GRIA4	-0.924237	5e-05
PTCH1	-0.924682	5e-05
SEMA6A	-0.924951	5e-05
PDE4B	-0.926013	5e-05
TDO2	-0.927685	0.00515
L1CAM	-0.929079	5e-05
NELL1	-0.930867	5e-05
PIEZO2	-0.930928	5e-05
H2-OA	-0.931437	0.00385
NLRC3	-0.934937	0.00215
ARRB1	-0.936613	5e-05
MXI1	-0.938715	5e-05
KCNT2	-0.938777	5e-05
BBC3	-0.938872	5e-05
ABCA1	-0.93898	5e-05
TRIM63	-0.941129	5e-05
MAPK15	-0.944571	5e-05
RGS20	-0.946132	0.0035
HDAC11	-0.946855	5e-05
CBX7	-0.94902	5e-05
RNF150	-0.949206	5e-05
RETNLA	-0.950581	0.0001
AF529169	-0.952642	0.0001
TCP11L2	-0.953521	5e-05
6330403K07RIK	-0.954298	0.00015
PLA2G10	-0.955922	5e-05
NOTUM	-0.957411	0.0001
WDFY4	-0.957574	5e-05
RECK	-0.958167	5e-05
TFAP2C	-0.958684	5e-05
ABCB1A	-0.958926	5e-05
AK049871	-0.959817	5e-05
BASP1	-0.962054	5e-05
MAP2	-0.962796	5e-05
CLEC7A	-0.9631	0.0005
CDC14B	-0.963118	5e-05
PTCH2	-0.963723	5e-05
KANK3	-0.965193	5e-05
CD1D1	-0.965849	5e-05
ITGB7	-0.966161	5e-05
TRIB2	-0.967623	5e-05
2810468N07RIK	-0.968526	5e-05
DNAH7B	-0.969324	0.0016
STARD9	-0.970164	0.0004
FAM107B	-0.972599	5e-05
KNG1	-0.973592	0.0011
TBC1D4	-0.974356	5e-05
CCDC170	-0.975122	0.0003
BDKRB2	-0.975208	5e-05
DOCK10	-0.978474	5e-05
SCN2B	-0.980308	5e-05
NTN4	-0.980363	5e-05
MTURN	-0.980432	5e-05
CDH5	-0.980781	5e-05
CAMK2N1	-0.980783	5e-05
SHD	-0.981568	5e-05
GZMC	-0.982002	0.00055
TMSB15A	-0.983253	0.0013
UPK3BL	-0.984659	0.00025
KCNG4	-0.986689	0.0001
1500009L16RIK	-0.991512	0.00025
SLC5A11	-0.993334	5e-05
TIFA	-0.993981	5e-05
ADAM5	-0.996032	0.00025
PRKAR1B	-0.997293	5e-05
IGF1R	-0.99762	5e-05
CNGB1	-0.998128	0.0065
CPT1B	-0.998682	5e-05
DEPDC7	-1.00018	5e-05
2610307P16RIK	-1.00139	0.00015
NR1H3	-1.00221	5e-05
AK020496	-1.00482	0.0036
CLEC9A	-1.00516	0.00015
SESN1	-1.00647	5e-05
TTPA	-1.00709	5e-05
A730020M07RIK	-1.00737	0.00665
LTB	-1.01105	5e-05
ZFP169	-1.01196	5e-05
WFDC13	-1.01313	0.0085
NRIP2	-1.01402	5e-05
4930447C04RIK	-1.01625	0.00025
GDPD3	-1.01956	5e-05
MYO18B	-1.02005	5e-05
YPEL3	-1.02023	5e-05
ABCA8B	-1.02116	5e-05
MEST	-1.02126	0.00025
LEPR	-1.02231	5e-05
TMEM136	-1.02299	5e-05
SCARB1	-1.02463	5e-05
LAMA2	-1.02554	5e-05
VTN	-1.02605	5e-05
FAM181B	-1.02625	5e-05
ELL3	-1.02846	0.00045
MAOB	-1.03117	5e-05
CD3D	-1.03258	0.008
HHEX	-1.03356	5e-05
CCDC171	-1.03438	0.0003
GPRC5B	-1.0347	0.0001
GRB14	-1.035	5e-05
TMEM140	-1.03975	0.00045
HR	-1.04047	5e-05
SLC25A27	-1.04048	5e-05
MKIAA1300	-1.0412	0.00055
RUNX2	-1.0421	5e-05
CALCA	-1.04739	0.0026
CLEC1A	-1.04838	5e-05
HMGCS2	-1.05	5e-05
RIN2	-1.05153	5e-05
MAML3	-1.05191	5e-05
PDE4C	-1.05377	5e-05
PRRT2	-1.0544	5e-05
NOG	-1.05491	5e-05
EDNRB	-1.05571	5e-05
MMP11	-1.06282	5e-05
MROH7	-1.06632	5e-05
VWF	-1.07251	5e-05
1700020L24RIK	-1.07265	0.0013
SEPT4	-1.07589	5e-05
C530044C16RIK	-1.07725	0.00045
PNPLA7	-1.07752	5e-05
ABCA6	-1.07753	5e-05
ACSS3	-1.08099	5e-05
E130102H24RIK	-1.08171	5e-05
ITGA11	-1.08186	5e-05
TSPAN11	-1.08363	5e-05
KCNJ2	-1.0863	5e-05
OLFML2A	-1.08633	5e-05
AK087617	-1.08851	5e-05
PEX5L	-1.08914	5e-05
YPEL4	-1.08975	5e-05
RIMS3	-1.09189	0.00055
PPFIA2	-1.0957	5e-05
FAM188B	-1.09623	5e-05
MYO7A	-1.09826	5e-05
TSPEAR	-1.1024	0.0022
DAPK2	-1.10274	5e-05
CYP46A1	-1.1042	5e-05
S100A7A	-1.10603	0.0001
BMF	-1.10722	5e-05
OLFR558	-1.10859	5e-05
NEIL2	-1.10969	0.0002
A930006K02RIK	-1.11148	0.00725
GRP	-1.11211	0.00415
CLNK	-1.11341	0.00055
DHTKD1	-1.116	5e-05
TBC1D8	-1.11631	5e-05
9330159F19RIK	-1.11933	5e-05
KLRA5	-1.11966	0.00045
CLDN8	-1.12082	5e-05
AOX1	-1.1212	5e-05
SNHG11	-1.12409	5e-05
IL34	-1.12499	5e-05
DUSP4	-1.13036	0.00045
FREM1	-1.13565	5e-05
RNF183	-1.13656	0.00625
GPR81	-1.13673	5e-05
CYP2J9	-1.13686	5e-05
GPR64	-1.13872	5e-05
FOXQ1	-1.14255	0.00025
RGS22	-1.14622	5e-05
1700029J07RIK	-1.14644	5e-05
KLHL3	-1.14771	0.0008
SPTLC3	-1.15195	0.00015
DUXBL2	-1.15947	5e-05
SPO11	-1.1597	0.00205
TMPRSS13	-1.16213	5e-05
CD1D2	-1.16297	0.0006
SCN7A	-1.16299	5e-05
CYP1A1	-1.16626	5e-05
SLC22A3	-1.16852	5e-05
CRMP1	-1.17297	0.00015
RASGEF1B	-1.17334	5e-05
AK086911	-1.17541	0.00015
LRRN3	-1.17549	5e-05
FBXO44	-1.17712	5e-05
DKK2	-1.17852	5e-05
SCEL	-1.179	0.00015
DUSP26	-1.17964	5e-05
AW549542	-1.18381	0.0006
CIITA	-1.19231	5e-05
SLC6A15	-1.19328	5e-05
SLC16A11	-1.19524	5e-05
RFTN2	-1.19578	5e-05
PER3	-1.20812	5e-05
PGA5	-1.20822	0.0041
FOXD2OS	-1.21006	0.00025
SLC10A2	-1.21153	0.00505
IFLTD1	-1.21488	5e-05
SEMA6C	-1.2155	5e-05
FAM101A	-1.21784	0.0004
FLT3	-1.22094	0.0001
TOX3	-1.22297	5e-05
GRAP2	-1.22585	5e-05
BC067074	-1.22962	5e-05
ABCG1	-1.232	5e-05
SNED1	-1.23545	5e-05
PPP1R14C	-1.23667	0.00035
CAMK1G	-1.24002	5e-05
HAL	-1.24112	5e-05
RNF186	-1.2414	5e-05
RASGEF1A	-1.24717	5e-05
HGF	-1.24939	5e-05
NMB	-1.25145	5e-05
ART5	-1.25814	5e-05
FGF10	-1.26163	5e-05
PDK4	-1.26868	5e-05
ZIC5	-1.27115	0.00035
LAG3	-1.27397	5e-05
MSC	-1.28023	5e-05
OTTMUSG00000022819	-1.28255	0.00015
CERS3	-1.29334	5e-05
PSCA	-1.29819	0.00045
ADAM11	-1.3022	5e-05
CATSPERG1	-1.30287	5e-05
GM5886	-1.30763	5e-05
COL23A1	-1.31089	5e-05
SLC19A3	-1.31484	0.0001
CLDN11	-1.31522	0.0002
MMP28	-1.31984	5e-05
1700011H14RIK	-1.32526	0.00015
ENPP2	-1.32794	5e-05
FMO5	-1.33319	5e-05
FAM189A1	-1.34216	5e-05
PAMR1	-1.34782	5e-05
MYO3B	-1.34869	0.00015
PTPRO	-1.36338	5e-05
CYP4F18	-1.38455	0.00015
PGF	-1.38482	5e-05
PRSS29	-1.38528	0.00015
SLC9B2	-1.38784	0.0004
ANGPT2	-1.38875	5e-05
HRK	-1.39262	5e-05
SLC7A2	-1.40197	5e-05
4932411E22RIK	-1.40873	5e-05
SLCO2B1	-1.41261	5e-05
SDR16C6	-1.41756	5e-05
VIPR2	-1.41906	5e-05
SAA3	-1.422	0.00015
CXCR4	-1.42937	5e-05
FMO2	-1.43031	5e-05
ROBO2	-1.43132	5e-05
ACSL6	-1.43462	5e-05
BACH2	-1.44392	5e-05
3632451O06RIK	-1.46401	5e-05
NSG2	-1.46436	5e-05
LAMC3	-1.46859	5e-05
UCP4	-1.46993	5e-05
CYP26B1	-1.47222	5e-05
BPIFB5	-1.47554	5e-05
SOGA2	-1.47721	5e-05
SRD5A1	-1.49286	5e-05
COCH	-1.50213	5e-05
SLC26A7	-1.50949	5e-05
PRTG	-1.5134	5e-05
1700028P14RIK	-1.51422	5e-05
SH3RF2	-1.51698	5e-05
GGH	-1.52073	5e-05
CLEC2I	-1.52861	0.00185
CEP85	-1.53675	0.0008
8430408G22RIK	-1.54126	5e-05
CECR2	-1.54137	5e-05
D430041D05RIK	-1.54234	5e-05
WNT7B	-1.55314	5e-05
IRS2	-1.57962	5e-05
AK145379	-1.59183	5e-05
TCRG	-1.59598	0.00415
PITPNM3	-1.59754	5e-05
D630003M21RIK	-1.60454	5e-05
COL24A1	-1.61687	5e-05
A930018M24RIK	-1.62685	0.00055
ITGAX	-1.63048	5e-05
GPRASP2	-1.63475	0.0002
PSD2	-1.64847	5e-05
E030030I06RIK	-1.65679	0.00565
TCRG-C	-1.65731	0.0024
FN3K	-1.66017	5e-05
DERL3	-1.66751	5e-05
ATP1A2	-1.67665	5e-05
GPR176	-1.67766	5e-05
RETNLG	-1.68785	0.0018
GLOD5	-1.68894	0.00085
PODNL1	-1.6965	5e-05
TBX6	-1.69878	5e-05
TLR12	-1.71027	5e-05
VPREB3	-1.72039	0.00425
BPIFB1	-1.73343	5e-05
TAC2	-1.74366	5e-05
SLC47A2	-1.75785	5e-05
MUG1	-1.76122	5e-05
ATG9B	-1.76912	5e-05
SLC36A2	-1.76929	5e-05
KLHL33	-1.78149	5e-05
SLC13A5	-1.78802	5e-05
ATP6V0D2	-1.80201	5e-05
NALCN	-1.80438	5e-05
NSUN7	-1.81284	5e-05
SOX2OT	-1.82439	5e-05
P2RX2	-1.84435	5e-05
GRID1	-1.85278	5e-05
KIF1A	-1.85457	5e-05
CD3E	-1.85709	0.0002
WNT6	-1.9219	5e-05
CHODL	-1.92311	5e-05
EFHD1	-1.92796	5e-05
E330017L17RIK	-1.95977	0.00135
LAMA3	-1.96381	5e-05
GALNT15	-1.9692	5e-05
AOX3	-1.97841	5e-05
RNASE1	-2.02951	5e-05
INMT	-2.11309	5e-05
DPYSL5	-2.1506	5e-05
CD3G	-2.16581	5e-05
HIST2H4	-2.17601	0.0017
AK079675	-2.29059	5e-05
PRSS35	-2.3105	5e-05
CHRNA4	-2.31646	5e-05
KLK1B22	-2.3214	5e-05
SLC9A2	-2.43024	5e-05
CSPG5	-2.46	5e-05
CYP1B1	-2.46435	5e-05
SPINK3	-2.53501	5e-05
MMP7	-2.53764	5e-05
BLK	-2.54504	5e-05
FBP1	-2.57237	5e-05
FGFR4	-2.66908	5e-05
PRSS28	-2.71907	5e-05
SLC13A2	-2.7799	5e-05
IGFBP3	-2.78352	5e-05
UNC80	-2.97678	5e-05
CD163L1	-2.98651	5e-05
APOA1	-2.99731	5e-05
FGA	-3	5e-05
AMBP	-3.11768	0.00015
FGG	-3.33024	5e-05
ADAMDEC1	-3.35082	5e-05
APOA2	-3.5299	5e-05
APOH	-3.75898	0.0001
SLC4A9	-3.81002	5e-05
CYP2E1	-4.71223	0.0055
ALDOB	-5.03311	5e-05
ALB	-6.00199	5e-05
MUP7	-6.19793	0.0062
