## Supplementary material for "WNK1 regulates uterine homeostasis and its ability to support pregnancy": Table S5

### Sheet: Sheet1
entry_name	IgG no. Spectra	IgG total intensity	WNK1 no. Spectra	WNK1 total intensity	WNK1 / IgG	log2 (Wnk1 / IgG)	Accession number	Percent Coverage	No. of unique peptides	Score Unique	Gene	entry_name
Serine/threonine-protein kinase WNK1	1	2910000	160	910000000	160	7.32193	Q9H4A3	31.1	70	751.38	WNK1	Serine/threonine-protein kinase WNK1
Oral-facial-digital syndrome 1 protein	0.8	0.8	57	352000000	71.25	6.15482	O75665	39.8	31	296.48	OFD1	Oral-facial-digital syndrome 1 protein
Protein Daple	0.8	0.8	35	102000000	43.75	5.45121	Q9P219	22	29	265.84	CCDC88C	Protein Daple
Structural maintenance of chromosomes protein 1A	1	2060000	30	79700000	30	4.90689	Q9CU62	24.1	26	190.31	SMC1A	Structural maintenance of chromosomes protein 1A
UDP-glucose:glycoprotein glucosyltransferase 1	1	660000	26	67300000	26	4.70044	Q9NYU2	27.2	27	214.75	UGGT1	UDP-glucose:glycoprotein glucosyltransferase 1
Importin-5	1	667000	22	92900000	22	4.45943	O00410	22.4	18	139.46	IPO5	Importin-5
Kinesin-like protein KIF11	1	599000	20	92200000	20	4.32193	P52732	22.6	21	159.38	KIF11	Kinesin-like protein KIF11
Myb-binding protein 1A	0.8	0.8	16	27600000	20	4.32193	Q9BQG0	14.3	13	113.56	MYBBP1A	Myb-binding protein 1A
Protein transport protein Sec23A	1	1560000	18	45700000	18	4.16993	Q15436	22	10	88.18	SEC23A	Protein transport protein Sec23A
CD2-associated protein	1	2960000	17	66200000	17	4.08746	Q9Y5K6	34.1	16	139.75	CD2AP	CD2-associated protein
Hypoxia up-regulated protein 1	1	480000	17	42100000	17	4.08746	Q9Y4L1	22.2	15	134.05	HYOU1	Hypoxia up-regulated protein 1
E3 SUMO-protein ligase RanBP2	1	913000	17	48700000	17	4.08746	P49792	6.4	15	112.84	RANBP2	E3 SUMO-protein ligase RanBP2
Fanconi anemia group I protein	0.8	0.8	13	21000000	16.25	4.02237	Q9NVI1	13.4	12	100.37	FANCI	Fanconi anemia group I protein
Calpain-2 catalytic subunit	0.8	0.8	13	30300000	16.25	4.02237	P17655	22.2	11	93.51	CAPN2	Calpain-2 catalytic subunit
Ataxin-2-like protein	0.8	0.8	13	20000000	16.25	4.02237	Q8WWM7	15.9	10	69.68	ATXNL2	Ataxin-2-like protein
Protein diaphanous homolog 1	1	666000	16	50100000	16	4	O60610	16.6	16	137.39	DIAPH1	Protein diaphanous homolog 1
Poly(U)-binding-splicing factor PUF60	1	302000	16	107000000	16	4	Q9UHX1	31.3	11	124.13	PUF60	Poly(U)-binding-splicing factor PUF60
Protein flightless-1 homolog	1	380000	15	31100000	15	3.90689	Q13045	17.4	15	118.83	FLII	Protein flightless-1 homolog
Protein AHNAK2	0.8	0.8	12	18700000	15	3.90689	Q8IVF2	2.5	12	81.17	AHNAK2	Protein AHNAK2
Interferon-induced, double-stranded RNA-activated protein kinase	0.8	0.8	12	27800000	15	3.90689	P19525	22.5	9	68.46	EIF2AK2	Interferon-induced, double-stranded RNA-activated protein kinase
Minor histocompatibility antigen H13	1	708000	15	26600000	15	3.90689	Q8TCT9	21.2	5	44.07	HM13	Minor histocompatibility antigen H13
Epidermal growth factor receptor	1	946000	14	24800000	14	3.80735	P00533	12.8	12	104.64	EGFR	Epidermal growth factor receptor
Sec1 family domain-containing protein 1	1	271000	14	28600000	14	3.80735	Q8WVM8	18.6	8	81.01	SCFD1	Sec1 family domain-containing protein 1
Uncharacterized protein C9orf114	1	979000	14	30600000	14	3.80735	Q5T280	19.6	7	55.13	SPOUT1	Uncharacterized protein C9orf114
Splicing factor 1	0.8	0.8	11	44600000	13.75	3.78136	Q15637	18.6	7	66.16	SF1	Splicing factor 1
ER membrane protein complex subunit 1	1	578000	13	36700000	13	3.70044	Q8N766	20.9	14	109.09	EMC1	ER membrane protein complex subunit 1
Ribosomal L1 domain-containing protein 1	1	1260000	13	50500000	13	3.70044	O76021	26.5	12	95.49	RSL1D1	Ribosomal L1 domain-containing protein 1
Apoptosis-inducing factor 1, mitochondrial	1	364000	13	69900000	13	3.70044	O95831	23.9	9	91.69	AIFM1	Apoptosis-inducing factor 1, mitochondrial
Zyxin	1	753000	13	36100000	13	3.70044	Q15942	21.8	8	83.01	ZYX	Zyxin
FK506-binding protein 15	0.8	0.8	10	26100000	12.5	3.64386	Q5T1M5	11.1	10	77.32	FKBP15	FK506-binding protein 15
Phenylalanine--tRNA ligase alpha subunit	0.8	0.8	10	30500000	12.5	3.64386	Q9Y285	21	6	68.95	FARSA	Phenylalanine--tRNA ligase alpha subunit
Serine/threonine-protein phosphatase 6 regulatory subunit 3	0.8	0.8	10	27500000	12.5	3.64386	Q5H9R7	9	8	57.53	PPP6R3	Serine/threonine-protein phosphatase 6 regulatory subunit 3
Phosphoribosylformylglycinamidine synthase	1	573000	12	31900000	12	3.58496	O15067	15.7	14	117.87	PFAS	Phosphoribosylformylglycinamidine synthase
Elongator complex protein 1	1	755000	12	29100000	12	3.58496	O95163	15	12	106.71	ELP1	Elongator complex protein 1
DNA repair protein RAD50	1	340000	12	30800000	12	3.58496	Q92878	12.5	13	99.26	RAD50	DNA repair protein RAD50
Xaa-Pro aminopeptidase 1	1	355000	12	26200000	12	3.58496	Q9NQW7	30.9	12	95.8	XPNPEP1	Xaa-Pro aminopeptidase 1
C-Jun-amino-terminal kinase-interacting protein 4	1	513000	12	27100000	12	3.58496	O60271	14.3	13	91	SPAG9	C-Jun-amino-terminal kinase-interacting protein 4
ADP/ATP translocase 2	1	504000	12	22700000	12	3.58496	P51881	21.1	7	49.5	SLC25A5	ADP/ATP translocase 2
Serine/threonine-protein phosphatase 2A 65 kDa regulatory subunit A alpha isoform	3	4100000	34	185000000	11.3333	3.5025	Q76MZ3	40.4	18	164.51	PPP2R1A	Serine/threonine-protein phosphatase 2A 65 kDa regulatory subunit A alpha isoform
Serine/threonine-protein kinase OSR1	0.8	0.8	9	41400000	11.25	3.49185	Q6P9R2	20.8	9	80.32	OXSR1	Serine/threonine-protein kinase OSR1
Host cell factor 1	0.8	0.8	9	14500000	11.25	3.49185	P51610	7.4	9	71.9	HCFC1	Host cell factor 1
Pericentrin	0.8	0.8	9	19700000	11.25	3.49185	O95613	3.2	9	66.5	PCNT	Pericentrin
Succinyl-CoA:3-ketoacid coenzyme A transferase 1, mitochondrial	0.8	0.8	9	29900000	11.25	3.49185	P55809	21.7	7	66.17	OXCT1	Succinyl-CoA:3-ketoacid coenzyme A transferase 1, mitochondrial
RRP12-like protein	0.8	0.8	9	14800000	11.25	3.49185	Q5JTH9	9.4	9	64.97	RRP12	RRP12-like protein
Nucleoporin NUP188 homolog	0.8	0.8	9	11500000	11.25	3.49185	Q5SRE5	7.9	9	61.59	NUP188	Nucleoporin NUP188 homolog
ATP-dependent RNA helicase DDX24	0.8	0.8	9	11400000	11.25	3.49185	Q9GZR7	16.1	9	58.56	DDX24	ATP-dependent RNA helicase DDX24
Double-stranded RNA-specific adenosine deaminase	0.8	0.8	9	15100000	11.25	3.49185	P55265	8.6	8	49.72	ADAR	Double-stranded RNA-specific adenosine deaminase
