## Supplementary material for "WNK1 regulates uterine homeostasis and its ability to support pregnancy": Table S6

### Sheet: Sheet1
Antibodies	Source	Identifier	Purpose	Dilution (1 in)
Rabbit anti-WNK1	Abcam	ab137687	IHC	1000
Rabbit anti-WNK1	Abcam	ab137687	WB	1000-2000
Rabbit anti-WNK1	Abcam	ab137687	IP	100
Rabbit anti-WNK1	Abcam	ab137687	IF	400-1000
Rabbit anti-WNK1 (recombinant)	Abcam	ab174854	WB	1000
Rabbit anti-FOXA2	Cell Signaling	8186	IHC	400
Rabbit anti-FOXA2	Cell Signaling	8186	IF	500
Rabbit anti-FOXA2	Cell Signaling	8186	C	800
Goat anti-OCT4	Santa Cruz	8628	C	800
Rabbit anti-CCND1	Neomarkers	RB-9041-P0	IHC	400
Rabbit anti-H3S10p	Millipore Sigma	06-570	IHC	400
Rabbit anti-Ki67	Abcam	ab15580	IHC	1000
Rabbit anti-PGR	Cell Signaling	8758	IHC	400
Rabbit anti-FOXO1	Cell Signaling	2880	IHC	400
Rabbit anti-FOXO1	Cell Signaling	2880	WB	1000
Rabbit anti-FOXO1	Cell Signaling	2880	IF	500
Rabbit anti-phophorylated FOXO1 [S256]	Cell Signaling	9461	WB	1000
Biotinylated anti-Rabbit IgG (H+L)	Vector Laboratories	BA-1000	IHC	200-1000
Goat anti-rabbit IgG (H+L)	Sigma	A0545	WB	5000
Goat anti-mouse IgG (H+L)	Jackson ImmunoResearch	115-035-146	WB	2000-3000
Mouse anti-smooth muscle actin clone 1A4	Sigma	A2547	IF	1000
Mouse anti-smooth muscle actin clone 1A4	Sigma	A2547	C	1000
donkey anti-Rabbit Alexa Fluor 488	Thermo Fisher	A21206	IF	1000
donkey anti-Rabbit Alexa Fluor 488	Thermo Fisher	A21206	C	1000
donkey anti-mouse Alexa Fluor 568	Thermo Fisher	A10037	IF	1000
donkey anti-mouse Alexa Fluor 568	Thermo Fisher	A10037	C	1000
donkey anti-goat Alexa Fluor 647	Thermo Fisher	A21447	C	1000
Rabbit anti-phosphorylated AKT [S473]	Cell Signaling	9271	WB	1000
Rabbit anti-phosphorylated AKT [S473]	Cell Signaling	9271	IHC	1000
Rabbit anti-phosphorylated AKT (T308)	Cell signaling	4056	WB	1000
Rabbit anti-AKT	Cell Signaling	9272	WB	2000
Rabbit anti-AKT	Cell Signaling	9272	IHC	400
Rabbit anti-GAPDH	Cell Signaling	2118	WB	10000
Rabbit anti-PI3K phosphorylated p85/55 [Y458/Y199]	Cell Signaling	4228	WB	1000
Rabbit anti-PI3K p85	Cell Signaling	4257	WB	1000
Rabbit anti-PI3K p110-a	Cell Signaling	4249	WB	1000
Rabbit anti-PI3K p110-b	Cell Signaling	3011	WB	500
Rabbit anti-PI3K p110-y	Cell Signaling	5405	WB	1000
Rabbit anti-PI3KC3	Cell Signaling	3358	WB	1000
Rabbit anti-phosphorylated mTOR [S2448]	Cell Signaling	2971	WB	1000
Rabbit anti-mTOR	Cell Signaling	2983	WB	1000
Rabbit anti-PP2A subunit A	Cell Signaling	2041	WB	500
Rabbit anti-PP2A subunit B	Cell Signaling	2290	WB	1000
Rabbit anti-PP2A subunit C	Cell Signaling	2259	WB	1000
Rabbit anti-PTEN	Cascade Bioscience	ABM-2052	WB	500
Rabbit anti-PPP2R1A	Thermo Fisher	PA5-27643	WB	1000
Rabbit anti-YFP	My Biosource	MBS330115	WB	1000
Rabbit anti-phosphorylated GSK-3a/b [S21/S9]	Cell Signaling	9331	WB	1000
Rabbit anti-GSK-3a/b	Cell Signaling	5676	WB	1000
Rabbit anti-phosphorylated PRAS40 [T246]	Cell Signaling	2997	WB	1000
Rabbit anti-PRAS40	Cell Signaling	2691	WB	1000
Rabbit anti-B-TUBULIN	Santa Cruz	9104	WB	2000
Key
IHC	Immunohistochemistry
WB	Western blot
IP	Immunoprecipitation
IF	Immunofluorescence
C	CLARITY
